# A Gene-Program Architecture of Mouse T cells

**DOI:** 10.64898/2026.09.15.751918

**Authors:** Ziang Zhang, Tianze Wang, Siba Smarak Panigrahi, Peter Carbonetto, Matthew Stephens, Christophe Benoist, Sara Mostafavi, Maria Brbić, David Zemmour, the immgenT Project

## Abstract

We present a gene-program framework for resolving mouse T cell heterogeneity across the immgenT atlas. On ∼800,000 T cells spanning lineages, organs, and immune challenges, we defined 200 reproducible gene programs, discovered by empirical Bayes matrix factorization approach and validated through a new deep learning approach, that capture major axes of T cell variation, including lineage identity, activation states and tissue location. Gene-program analysis complemented cluster-based annotation by decomposing T cell states into “molecular modules”, revealing quantitative, shared, modules not represented with discrete labels alone. Across tissues, gene programs reflected both tissue-imposed programs and changes in cluster composition. Integrating GP activity with cell-surface marker expression from the CITE-seq data, revealed that markers can report different programs depending on lineage and context. Together, immgenT-GP extends the atlas from a map of T cell states to a molecular reference of the programs that underlie them.
