## Extended Data Table 1 for "A Gene-Program Architecture of Mouse T cells"

### Sheet: ExtendedDataTable1_GP_summary_t
Extended Data Table 1 - GP summaries and annotations. Characteristics of the 200 GPs: annotations, proportion of highly active cells (scaled loading > 0.1), and number of highly active genes (|score| > 0.25).
GP	Comments	Prop. of active cells	Number of active genes
GP1	Baseline pan-T program; near-ubiquitous, captures mean expression of pan-T/housekeeping genes (Actb, Actg1, B2m, Cd3d/e/g, Cd52); also a continuous sequencing-depth batch effect	0.999907	60
GP2	Miniverse (wM)	0.102447	171
GP3	γδ T/CD8aa shared program (with GP22, GP29); Cd7, Fcer1g, Ctsw, Ccl5 with prominent Gzma/Gzmb; gut IEL, CD69-associated by CITEseq	0.0958051	62
GP4	CD4.wN specific	0.621715	119
GP5	Proliferation program	0.0274732	31
GP6	Skin-enriched γδ T program; Vim, Lgals1, S100a6; CD69-associated skin program by CITEseq	0.0871968	46
GP7	Skin-enriched γδ T program (with GP6)	0.00201092	26
GP8	DETC γδ T program; identified by surface TCRVγ3 and TCRγδ by CITEseq	0.00653432	29
GP9	Batch-effect program enriched in specific batches (IGT13, IGT14)	0.213432	25
GP10	Cytotoxic effector program; Gzma, Nkg7; active in CD8.H-K, CD4.S, DN.F; KLRG1-associated in CD4 and CD8 by CITEseq	0.0561844	8
GP11	Tissue program in resting CD4.A/B and CD8.A/B across lung, liver, placenta, kidney, colon LP and skin	0.221235	42
GP12	chronic-stimulation/anergy program, CD4-biased (vs CD8); Izumo1r (FR4), Pdcd1; Tfh/Tfr (CD4.H, Treg.C); identified by FR4+ CD73+ by CITEseq	0.098939	109
GP13	IL-17-associated program (with GP36, GP161), CD4-biased (vs CD8)	0.0298216	56
GP14		0.000720778	67
GP15	MYC targets enriched program	0.165629	201
GP16	ISG program, particularly active in CD4.D, CD8.F, DN.I/J	0.0448192	52
GP17		0.00509907	67
GP18		0.0019226	61
GP19		0.000107249	30
GP20	proliferation program, CD8.K specific	0.0152373	22
GP21	proliferation program	0.033364	72
GP22	DN-enriched lineage program; Ikzf2, Fcer1g, Klr genes	0.0466613	42
GP23	Non lymphoid tissue program across lineages; gated as CD103+ ITB7+ CD29- CD49D-	0.0977829	102
GP24	Rare, Defensin family program	0.00011829	8
GP25	Activation program	0.340909	26
GP26	Broadly active activation program (with GP80 in 86% of activated T cells), particularly in non-lymphoid tissues; Klf2 down, Rgs1 up; CD69-associated by CITEseq	0.295983	17
GP27	Effector Treg program; Areg, Tnfrsf4; KLRG1-associated in Tregs by CITEseq	0.0342204	34
GP28		0.00678036	64
GP29	CD8aa γδ T and ab T shared program (with GP3, GP22), CD69-associated by CITEseq	0.188136	24
GP30	Tz (Zbtb16+) lineage-specific program; Zbtb16; shared across iNKT, MAIT and other Tz	0.12566	83
GP31	Granzyme family program	0.000211344	12
GP32	Activation program	0.534106	80
GP33	Hemoglobin program	0.00124441	4
GP34	Proliferation program	0.00424265	59
GP35	Early TCR-response program; Nr4a1, Fos, Jun, Dusp1; CD69-associated by CITEseq	0.281853	20
GP36	IL-17-associated program with Il22 co-expression	0.00608166	22
GP37	Mammary gland-specific program	0.000205035	13
GP38		5.99334e-05	2
GP39		0.00159454	8
GP40	Myeloid-like program	0.00329791	22
GP41	Resting CD4.B/CD8.B program	0.535481	74
GP42	Reg family enriched program	0.000212921	29
GP43	Translation, actin remodeling enriched program	0.634927	31
GP44	Proliferation program	0.000294935	38
GP45		3.94299e-05	16
GP46		0.000141948	2
GP47	Klk family enriched program	0.000162451	8
GP48		0.000345406	36
GP49	resting-like program	0.640523	9
GP50	B cell program	0.0101051	1
GP51	broadly active program	0.515943	76
GP52		0.000171914	14
GP53		0.00303452	53
GP54		0.00722355	19
GP55	Myeloid-like program	0.000619838	13
GP56	Th2-like program across lineages; Il4, Il13, Areg	0.00300613	4
GP57	Chronic-stimulation/exhaustion program; Tox, Lag3; active in CD4+ and CD8+ tumor-infiltrating T cells	0.00829605	109
GP58	CD8-associated lineage program; higher in resting than activated CD8	0.465291	9
GP59		5.20474e-05	7
GP60		0.000604066	10
GP61		0.020431	24
GP62	Gzma/b program in gut-resident CD8aa intraepithelial program (with GP3, GP29); CD69-associated by CITEseq	0.0746518	9
GP63	Non-lymphoid tissue program broadly active across lineages (with GP26); CD69-associated by CITEseq	0.134978	91
GP64		0.000346983	1
GP65		0.00153934	43
GP66		4.41615e-05	12
GP67		0.000160874	27
GP68	Treg lineage-specific program; Foxp3, Il2ra, Ikzf2, Izumo1r	0.0657864	52
GP69		0.00123179	73
GP70		0.000123021	29
GP71		2.36579e-05	13
GP72	CD4 and gdT specific programs, particularly in the skin	0.0498315	39
GP73		5.83562e-05	74
GP74		0.0155858	7
GP75		3.15439e-06	421
GP76		0.000424265	96
GP77	Rare program in B220+ CD8+ mammary gland T cells	0.00283895	10
GP78		8.67457e-05	31
GP79	Activation program; Odc1, Bhlhe40, Ifngr1, Il7r, Rgs1, Il18ra, Rora, Tmem176a/b	0.0705432	41
GP80	Broad activation program, possibly Klf2-associated recirculation/tissue-egress program marked by integrins; gated as CD29+ CD49D+ CD103- ITB7- by CITEseq	0.412072	17
GP81	Activation program	0.00768567	62
GP82		0.000110404	8
GP83		0.00505176	38
GP84		0.000540978	3
GP85		0.00393668	77
GP86		4.73159e-06	44
GP87		2.52351e-05	41
GP88		7.88598e-05	10
GP89		0.000370641	30
GP90		0.000692389	12
GP91		0.000222384	1
GP92		4.73159e-06	277
GP93		0.0049382	137
GP94		0.000861148	8
GP95		0.000108826	4
GP96		9.46317e-06	28
GP97		7.88598e-06	271
GP98		0.00021923	51
GP99		0.00173018	1
GP100	Activation program, CD8-biased (compared to CD4)	0.0547523	6
GP101	Resting-like program	0.0753363	111
GP102		1.26176e-05	165
GP103		1.10404e-05	186
GP104		3.15439e-06	159
GP105		9.46317e-06	38
GP106		1.89263e-05	108
GP107		0.00401712	73
GP108		0.000132484	32
GP109	Activation program, CD4 biased (compared to CD8)	0.00556119	2
GP110	Activation program, CD4 biased (compared to CD8)	0.00705164	32
GP111		0.000458964	6
GP112	Activation program, CD4 biased (compared to CD8)	0.00192891	5
GP113		2.20807e-05	11
GP114		5.20474e-05	22
GP115		1.26176e-05	34
GP116		1.10404e-05	25
GP117		0.00328845	11
GP118	Proliferation program	0.0256957	24
GP119		0.00173334	53
GP120		0.0247588	4
GP121		0.0438649	33
GP122		0.00123968	14
GP123		0.000137216	7
GP124		0.000604066	31
GP125		0.000793329	4
GP126	DN.F specific program; KLR enriched	0.00697593	6
GP127	DN-specific program	0.0250096	4
GP128		0.000182955	13
GP129		0.000656113	5
GP130		0.00567002	30
GP131		9.46317e-06	86
GP132		4.73159e-06	191
GP133		0.000772826	2
GP134		0.000774403	4
GP135	Stress program, Hsp family enriched	0.0393826	11
GP136		1.73491e-05	20
GP137		2.83895e-05	90
GP138		6.93966e-05	6
GP139		1.10404e-05	148
GP140		6.4665e-05	63
GP141		4.57387e-05	32
GP142		8.51685e-05	5
GP143		0.000220807	2
GP144		5.52018e-05	10
GP145		0.00304241	1
GP146		7.88598e-06	15
GP147		0.000141948	2
GP148		0.00100625	5
GP149		0.00106934	1
GP150		0.00426947	188
GP151	Proliferation program	0.0150338	2
GP152	Activation program, CD4-biased; Ctla4, Il10	0.0135024	86
GP153		0.00605643	1
GP154		0.000422688	27
GP155		8.67457e-05	102
GP156		0.000619838	6
GP157		0.000189263	2
GP158		9.46317e-06	186
GP159	Th2-like program capturing Il1rl1 (with GP56)	0.0101319	12
GP160		3.15439e-05	23
GP161	IL-17-associated program also linked to TCR activation	0.0127879	2
GP162	Il22 program independent of Il17	0.0226627	19
GP163	wM program	0.156303	107
GP164		1.89263e-05	15
GP165		7.88598e-06	123
GP166	oxidative phosphorylation program	0.390223	72
GP167	Immunoglobulin program	0.000878498	1
GP168	Immunoglobulin program	0.000723933	2
GP169		0.0101004	14
GP170	Activation program	0.218156	105
GP171	Resting-like program; Ccr7, Lef1, Tcf7, Klf2; CD62L+ CD44lo by CITEseq across resting CD4, CD8, Treg; anti-correlated with CD69 by CITEseq	0.946989	27
GP172		3.78527e-05	8
GP173	early TCR activation program	0.00983697	10
GP174	Activation program; ISG and NFkB pathway	0.209496	41
GP175		4.73159e-06	354
GP176	CD8-biased chronic-activation program; Nr4a1, Nr4a2, Lag3, Tigit, Tox, Pdcd1	0.0317269	3
GP177	Activation program (CD4 biased compared to CD8)	0.0418777	32
GP178		5.6779e-05	3
GP179		7.88598e-06	158
GP180		0.00290362	3
GP181	Gzmk-led program preferentially induced in activated CD8 (compared to CD4)	0.0774829	7
GP182	ISG program	0.00673147	2
GP183		0.00104568	3
GP184		0.000260237	16
GP185		0.000187686	1
GP186		7.88598e-06	29
GP187	Activation program (CD4 biased compared to CD8)	0.00189421	11
GP188		6.78194e-05	101
GP189		0.000209767	14
GP190		1.89263e-05	20
GP191		7.57054e-05	4
GP192		0.00908307	2
GP193		1.89263e-05	17
GP194		0.000212921	1
GP195		2.20807e-05	40
GP196	Sex-specific program; Xist down, Eif2s3y and Ddx3y up	0.000999942	2
GP197		0.000675039	14
GP198		4.41615e-05	10
GP199	Activation program	0.00771879	36
GP200		1.89263e-05	14
