## Extended Data Table 3 for "A Gene-Program Architecture of Mouse T cells"

### Sheet: AUC by lineage
Extended Data Table 3 - GP association with lineages AUC score separating cells of each lineage from all others using GP loadings (computed in cells at baseline).
GP	CD8	CD4	Treg	gdT	CD8aa	Tz	DN	DP
GP1	0.590134	0.592401	0.512188	0.720882	0.703513	0.55538	0.559701	0.608441
GP2	0.522	0.561669	0.522473	0.526586	0.577361	0.529198	0.543609	0.505795
GP3	0.607804	0.554575	0.609756	0.788733	0.761496	0.554008	0.541737	0.551083
GP4	0.533549	0.512847	0.530561	0.518964	0.514541	0.53602	0.524467	0.590682
GP5	0.532905	0.524726	0.52149	0.499177	0.506589	0.532659	0.531157	0.532106
GP6	0.573325	0.495358	0.688572	0.585576	0.591794	0.548342	0.596993	0.500461
GP7	0.507597	0.539087	0.515819	0.588847	0.502634	0.537283	0.530722	0.519357
GP8	0.519942	0.506656	0.521932	0.514831	0.531058	0.56986	0.517789	0.566309
GP9	0.515674	0.525878	0.523959	0.499297	0.508039	0.541057	0.56584	0.608293
GP10	0.52959	0.557349	0.504747	0.549208	0.511896	0.523678	0.523095	0.595549
GP11	0.500373	0.525677	0.504606	0.546183	0.527792	0.524559	0.524413	0.50457
GP12	0.540866	0.542438	0.65662	0.506087	0.52678	0.660268	0.539147	0.508935
GP13	0.559585	0.557084	0.562154	0.552493	0.571245	0.554163	0.574962	0.504804
GP14	0.517918	0.515747	0.50989	0.534589	0.538913	0.532265	0.511097	0.559912
GP15	0.570021	0.58344	0.533018	0.5219	0.533426	0.545547	0.574863	0.550363
GP16	0.507265	0.504004	0.552325	0.513285	0.558544	0.51301	0.556205	0.543107
GP17	0.537167	0.534307	0.535102	0.521304	0.512788	0.512086	0.497864	0.49718
GP18	0.553577	0.569962	0.528741	0.497261	0.543283	0.574298	0.501823	0.500208
GP19	0.508574	0.529837	0.551116	0.509195	0.507148	0.735192	0.545916	0.609998
GP20	0.527804	0.54594	0.502579	0.517584	0.551805	0.51662	0.52774	0.529966
GP21	0.497322	0.525085	0.519674	0.517895	0.509173	0.507127	0.551784	0.521697
GP22	0.51909	0.568411	0.553915	0.558947	0.712404	0.671211	0.899349	0.601998
GP23	0.503248	0.562349	0.597985	0.543489	0.522768	0.591214	0.528722	0.512026
GP24	0.51819	0.569953	0.540047	0.532363	0.557956	0.50823	0.635313	0.522867
GP25	0.534794	0.62756	0.649626	0.631026	0.545402	0.742667	0.591918	0.504545
GP26	0.528773	0.622171	0.525595	0.594621	0.581441	0.685637	0.529461	0.6417
GP27	0.487344	0.573277	0.768915	0.51329	0.512254	0.50749	0.618906	0.503436
GP28	0.521398	0.550765	0.51298	0.581467	0.522907	0.563764	0.546364	0.608886
GP29	0.487632	0.741409	0.480253	0.769557	0.865484	0.63815	0.768264	0.591493
GP30	0.542137	0.631987	0.548697	0.579066	0.582675	0.966269	0.704386	0.606001
GP31	0.495711	0.522725	0.526843	0.523477	0.533352	0.54359	0.578381	0.513319
GP32	0.520698	0.567659	0.535722	0.522895	0.511611	0.515769	0.688812	0.503939
GP33	0.507693	0.506947	0.514663	0.567666	0.5736	0.691103	0.522866	0.535745
GP34	0.524025	0.529049	0.50418	0.510362	0.527721	0.530875	0.50796	0.580233
GP35	0.530971	0.529485	0.542063	0.543459	0.532812	0.500203	0.616096	0.528019
GP36	0.531811	0.559001	0.531854	0.512629	0.559166	0.502146	0.573669	0.549185
GP37	0.526705	0.501696	0.511119	0.53744	0.497885	0.57023	0.548089	0.651722
GP38	0.512212	0.551754	0.507478	0.523162	0.545115	0.511407	0.640112	0.509516
GP39	0.509723	0.566459	0.512576	0.533918	0.549173	0.556919	0.625373	0.567294
GP40	0.519279	0.559126	0.519806	0.540985	0.572917	0.558472	0.523231	0.595285
GP41	0.516774	0.598981	0.50173	0.605416	0.623416	0.574179	0.502029	0.542854
GP42	0.504998	0.535635	0.500476	0.516664	0.529377	0.496533	0.632332	0.507587
GP43	0.55592	0.519807	0.506052	0.574371	0.55935	0.605555	0.548127	0.519605
GP44	0.539403	0.549008	0.519071	0.494909	0.528062	0.571595	0.541456	0.63877
GP45	0.540837	0.513744	0.494584	0.554112	0.525351	0.517129	0.549214	0.515863
GP46	0.522899	0.538033	0.535665	0.523786	0.529707	0.51793	0.517204	0.531723
GP47	0.546141	0.54731	0.559959	0.578783	0.57297	0.63478	0.499706	0.50709
GP48	0.518506	0.509935	0.524518	0.547951	0.50243	0.579291	0.538697	0.544101
GP49	0.525054	0.535901	0.517573	0.512235	0.561159	0.542272	0.51744	0.661856
GP50	0.508677	0.591015	0.527762	0.614869	0.618678	0.521187	0.53741	0.542928
GP51	0.566353	0.532571	0.530983	0.520111	0.506464	0.519284	0.618223	0.639396
GP52	0.518679	0.533326	0.509248	0.50381	0.526585	0.50635	0.611514	0.509427
GP53	0.516316	0.557438	0.51379	0.527955	0.580551	0.509026	0.59268	0.528843
GP54	0.5566	0.607794	0.522738	0.565828	0.539793	0.570845	0.594332	0.601029
GP55	0.528633	0.570872	0.531533	0.546808	0.566749	0.579687	0.492502	0.587991
GP56	0.510777	0.558769	0.570931	0.529838	0.625922	0.729305	0.52641	0.579714
GP57	0.510393	0.522643	0.502073	0.527397	0.547842	0.504779	0.60358	0.567287
GP58	0.974353	0.8424	0.623654	0.463878	0.557071	0.615514	0.593945	0.636421
GP59	0.528854	0.52446	0.51311	0.535418	0.506007	0.547373	0.526457	0.528257
GP60	0.505483	0.543264	0.514752	0.54566	0.520857	0.519284	0.604569	0.52254
GP61	0.513678	0.510318	0.522482	0.537581	0.556388	0.508407	0.508282	0.506509
GP62	0.497639	0.636914	0.507406	0.683284	0.685783	0.512479	0.56712	0.584267
GP63	0.538249	0.574278	0.523714	0.609778	0.609355	0.535826	0.692843	0.550254
GP64	0.518693	0.550742	0.530454	0.565385	0.560228	0.552575	0.543313	0.546181
GP65	0.503634	0.559296	0.510764	0.551347	0.562069	0.520334	0.629199	0.542595
GP66	0.5502	0.514322	0.572866	0.545114	0.527335	0.562151	0.501742	0.527975
GP67	0.526526	0.558645	0.511128	0.52229	0.546977	0.523212	0.602124	0.544956
GP68	0.562656	0.550576	0.946572	0.523771	0.529476	0.497669	0.516046	0.508555
GP69	0.530132	0.619265	0.520839	0.605747	0.546771	0.608522	0.568824	0.580388
GP70	0.522367	0.540616	0.499183	0.514778	0.512915	0.560146	0.601025	0.553632
GP71	0.504423	0.503995	0.531696	0.547466	0.547801	0.549098	0.515869	0.58631
GP72	0.518652	0.536317	0.568402	0.557681	0.51963	0.506803	0.568957	0.605711
GP73	0.525111	0.537599	0.517982	0.560817	0.518156	0.561049	0.554262	0.586116
GP74	0.615138	0.679497	0.516917	0.595273	0.609511	0.594351	0.545363	0.586113
GP75	0.52442	0.528346	0.524002	0.568569	0.543203	0.512052	0.531102	0.50283
GP76	0.518823	0.543095	0.502753	0.523611	0.524517	0.562252	0.550019	0.549247
GP77	0.520537	0.515068	0.529385	0.505154	0.514761	0.516802	0.496533	0.630174
GP78	0.550505	0.543496	0.525249	0.554961	0.503297	0.544183	0.567786	0.577761
GP79	0.526584	0.534242	0.540937	0.539399	0.54932	0.621491	0.525192	0.539826
GP80	0.529449	0.617431	0.606236	0.512921	0.507636	0.542995	0.820163	0.60379
GP81	0.501163	0.502363	0.498872	0.524477	0.528536	0.530588	0.522791	0.582408
GP82	0.510639	0.522813	0.501413	0.518579	0.537161	0.537254	0.568864	0.581229
GP83	0.512123	0.532571	0.506285	0.507307	0.520836	0.581964	0.550376	0.527944
GP84	0.5088	0.559075	0.549743	0.526921	0.529647	0.52523	0.637229	0.529799
GP85	0.517463	0.506534	0.511134	0.574504	0.518649	0.547515	0.516322	0.576705
GP86	0.51503	0.545237	0.49286	0.513322	0.548473	0.493541	0.629838	0.521763
GP87	0.503147	0.5088	0.518074	0.509114	0.511652	0.501279	0.588245	0.508975
GP88	0.511857	0.524949	0.514006	0.506663	0.516705	0.520014	0.600617	0.528557
GP89	0.506593	0.53622	0.514219	0.512742	0.532827	0.525206	0.611346	0.549773
GP90	0.504335	0.512021	0.583968	0.543197	0.539664	0.574881	0.52066	0.590035
GP91	0.501639	0.544413	0.513998	0.527737	0.538873	0.50929	0.620602	0.517231
GP92	0.52122	0.531462	0.565103	0.547367	0.524244	0.529235	0.502018	0.523464
GP93	0.504036	0.590226	0.49817	0.606589	0.551068	0.568991	0.606689	0.549929
GP94	0.50903	0.565179	0.52444	0.534351	0.535806	0.554267	0.610728	0.580185
GP95	0.512224	0.513484	0.504431	0.49845	0.52322	0.496736	0.548388	0.627725
GP96	0.545693	0.541261	0.529828	0.502972	0.508525	0.553751	0.512246	0.528353
GP97	0.52016	0.536864	0.529273	0.574301	0.526114	0.543449	0.504567	0.512924
GP98	0.518695	0.546625	0.539564	0.520789	0.522864	0.532441	0.590084	0.517333
GP99	0.509487	0.509495	0.532169	0.498816	0.536766	0.542901	0.550936	0.504633
GP100	0.501252	0.637332	0.499972	0.67634	0.730459	0.520928	0.575943	0.535731
GP101	0.533717	0.508463	0.50628	0.499239	0.51378	0.532861	0.611475	0.512678
GP102	0.533851	0.535196	0.586479	0.556095	0.519201	0.566796	0.495817	0.513329
GP103	0.539578	0.521877	0.604001	0.553463	0.525521	0.505391	0.515222	0.512478
GP104	0.52551	0.51807	0.503137	0.563323	0.54257	0.520694	0.505065	0.517585
GP105	0.506015	0.53845	0.498865	0.519584	0.547546	0.492564	0.622568	0.511216
GP106	0.540617	0.531646	0.571172	0.594142	0.524575	0.52655	0.538226	0.502072
GP107	0.536859	0.554668	0.531247	0.490638	0.55205	0.51428	0.571675	0.523334
GP108	0.507659	0.521859	0.495823	0.501607	0.507275	0.531811	0.550269	0.573173
GP109	0.566724	0.616053	0.515962	0.560875	0.543276	0.632777	0.578059	0.650662
GP110	0.506506	0.582079	0.527319	0.581825	0.530325	0.581928	0.550485	0.601726
GP111	0.511243	0.546422	0.521751	0.53157	0.549791	0.54686	0.560002	0.554957
GP112	0.534135	0.506296	0.503335	0.559734	0.524292	0.558844	0.606018	0.56213
GP113	0.50043	0.497666	0.538123	0.526865	0.532965	0.52238	0.509732	0.590257
GP114	0.501977	0.528393	0.561571	0.515981	0.511328	0.583366	0.56047	0.501762
GP115	0.506915	0.569904	0.515427	0.550518	0.572032	0.558886	0.626112	0.541142
GP116	0.507682	0.499544	0.500401	0.518574	0.502082	0.50476	0.49813	0.51632
GP117	0.532846	0.51072	0.525745	0.517274	0.560663	0.542519	0.661114	0.501907
GP118	0.52416	0.550731	0.499376	0.532915	0.567124	0.513309	0.526681	0.540501
GP119	0.525748	0.564661	0.52295	0.534785	0.568896	0.544448	0.545668	0.568008
GP120	0.51608	0.590153	0.544998	0.575274	0.608723	0.646938	0.535678	0.596338
GP121	0.551724	0.561869	0.508994	0.629894	0.62722	0.587621	0.596934	0.611268
GP122	0.509854	0.520973	0.532781	0.556163	0.513834	0.52641	0.568975	0.511547
GP123	0.503576	0.55202	0.525196	0.554545	0.523348	0.533027	0.542385	0.529509
GP124	0.507323	0.510635	0.512404	0.506484	0.51441	0.491703	0.60293	0.518301
GP125	0.506026	0.526463	0.50937	0.56861	0.515348	0.572013	0.617417	0.501106
GP126	0.595866	0.599977	0.522424	0.548126	0.527119	0.528658	0.556109	0.646411
GP127	0.545365	0.619616	0.552824	0.561971	0.736798	0.761069	0.889979	0.605922
GP128	0.493004	0.548682	0.554372	0.552859	0.564319	0.536005	0.554561	0.518059
GP129	0.500799	0.524565	0.549323	0.510475	0.530362	0.510477	0.500164	0.516009
GP130	0.510818	0.553031	0.505814	0.546938	0.559117	0.585311	0.638845	0.510866
GP131	0.521153	0.529397	0.527491	0.542143	0.520979	0.550539	0.549582	0.532281
GP132	0.529568	0.513951	0.55134	0.535573	0.516199	0.514526	0.512015	0.52705
GP133	0.490825	0.506032	0.56254	0.500088	0.536388	0.561986	0.507952	0.508326
GP134	0.501438	0.565592	0.531135	0.570397	0.541089	0.540883	0.580154	0.516978
GP135	0.527905	0.53287	0.542395	0.511424	0.509306	0.549621	0.54216	0.609068
GP136	0.51909	0.575673	0.538495	0.544019	0.557492	0.542807	0.594509	0.512286
GP137	0.512588	0.532199	0.51542	0.522575	0.520571	0.520207	0.556204	0.524111
GP138	0.523441	0.53302	0.503483	0.506197	0.515782	0.509624	0.566103	0.51612
GP139	0.524178	0.519433	0.521531	0.542092	0.543262	0.498295	0.545113	0.502883
GP140	0.519334	0.53815	0.504407	0.518183	0.529572	0.515842	0.575913	0.520715
GP141	0.506571	0.494937	0.553159	0.516317	0.512753	0.520102	0.556056	0.529403
GP142	0.515962	0.538108	0.49578	0.522043	0.523189	0.495937	0.569051	0.50101
GP143	0.505523	0.520762	0.505176	0.527701	0.525693	0.535675	0.563646	0.598137
GP144	0.511472	0.535439	0.50698	0.521708	0.53531	0.51394	0.545264	0.540148
GP145	0.530608	0.559753	0.511853	0.526891	0.53824	0.531381	0.592254	0.505097
GP146	0.501504	0.535051	0.502774	0.533562	0.558606	0.508716	0.562363	0.513084
GP147	0.514824	0.55941	0.519431	0.535668	0.548794	0.510636	0.610862	0.509976
GP148	0.50465	0.572905	0.539986	0.56297	0.579566	0.518024	0.600464	0.531835
GP149	0.555076	0.563535	0.528888	0.519869	0.544725	0.514834	0.545626	0.548474
GP150	0.521524	0.605268	0.510637	0.597905	0.574991	0.547414	0.633934	0.507821
GP151	0.545092	0.59093	0.508694	0.537924	0.596726	0.509268	0.612405	0.523766
GP152	0.489999	0.578587	0.684368	0.527115	0.541349	0.590942	0.556205	0.537213
GP153	0.558022	0.620673	0.566211	0.515063	0.622486	0.508011	0.697692	0.551265
GP154	0.52721	0.559196	0.501944	0.520205	0.506556	0.617211	0.582808	0.507658
GP155	0.506342	0.556852	0.544598	0.55805	0.529631	0.511463	0.554186	0.519996
GP156	0.529263	0.591632	0.569617	0.556875	0.543701	0.537173	0.563626	0.501348
GP157	0.524401	0.532899	0.522297	0.507087	0.531363	0.493194	0.571885	0.571336
GP158	0.53561	0.526249	0.535343	0.571852	0.530027	0.544469	0.508623	0.4995
GP159	0.535689	0.585769	0.537246	0.54937	0.547824	0.545889	0.549101	0.512594
GP160	0.514792	0.56832	0.56704	0.548847	0.551756	0.497051	0.582635	0.587521
GP161	0.539424	0.588012	0.560424	0.518959	0.547051	0.545906	0.580889	0.556979
GP162	0.500469	0.607428	0.552843	0.628974	0.541882	0.593749	0.596982	0.52553
GP163	0.517744	0.503843	0.525273	0.501904	0.51777	0.631418	0.560911	0.560571
GP164	0.510543	0.543631	0.572618	0.540333	0.532127	0.530375	0.536099	0.511116
GP165	0.533725	0.527273	0.586001	0.564084	0.502217	0.506186	0.51464	0.506713
GP166	0.504963	0.50438	0.540679	0.509752	0.535685	0.5405	0.527281	0.507745
GP167	0.559169	0.527691	0.531976	0.597969	0.5606	0.542139	0.553606	0.525468
GP168	0.558632	0.504672	0.527845	0.558556	0.525645	0.541229	0.499799	0.514175
GP169	0.534776	0.532351	0.524963	0.509618	0.537931	0.509376	0.515527	0.597686
GP170	0.517254	0.590876	0.619643	0.613238	0.546655	0.698423	0.615735	0.499739
GP171	0.554895	0.641941	0.521406	0.746533	0.803886	0.52202	0.724973	0.591596
GP172	0.517226	0.527341	0.597656	0.498421	0.513551	0.562168	0.500909	0.531381
GP173	0.512825	0.547979	0.55115	0.52962	0.562457	0.589805	0.548934	0.49644
GP174	0.527988	0.531445	0.598129	0.534752	0.509819	0.528993	0.5538	0.545706
GP175	0.520684	0.513637	0.501613	0.544574	0.54107	0.499992	0.519615	0.5099
GP176	0.50676	0.592362	0.511874	0.615811	0.673737	0.502857	0.532167	0.55406
GP177	0.53487	0.541428	0.577367	0.575394	0.538423	0.583333	0.555931	0.537067
GP178	0.515519	0.516355	0.49809	0.502875	0.505926	0.520849	0.527862	0.525973
GP179	0.520187	0.518635	0.533172	0.532464	0.527886	0.519013	0.523392	0.507463
GP180	0.51869	0.504406	0.505181	0.518632	0.503745	0.505816	0.522538	0.531157
GP181	0.505979	0.520401	0.531703	0.499615	0.514847	0.513733	0.563277	0.533679
GP182	0.540947	0.502306	0.549024	0.507984	0.504457	0.568449	0.571857	0.552709
GP183	0.510598	0.544033	0.541596	0.54415	0.501501	0.577836	0.593633	0.515676
GP184	0.509028	0.55467	0.519172	0.529229	0.555295	0.584112	0.607885	0.518639
GP185	0.531081	0.515676	0.521939	0.585439	0.525169	0.536094	0.591254	0.518293
GP186	0.536036	0.511344	0.509016	0.533497	0.510998	0.522271	0.527661	0.560381
GP187	0.527061	0.509738	0.520133	0.528585	0.501648	0.59334	0.530543	0.594424
GP188	0.537906	0.571561	0.538809	0.519962	0.550396	0.538815	0.564269	0.550707
GP189	0.525127	0.550444	0.514652	0.517627	0.54018	0.52448	0.575476	0.559817
GP190	0.510851	0.506481	0.497777	0.517148	0.52529	0.524439	0.504813	0.508396
GP191	0.515612	0.576235	0.637877	0.586284	0.532004	0.511911	0.530816	0.513103
GP192	0.509947	0.596321	0.613722	0.593317	0.573302	0.494377	0.521916	0.51878
GP193	0.525711	0.545434	0.601767	0.56209	0.530063	0.517631	0.537983	0.531611
GP194	0.49961	0.567506	0.60393	0.546245	0.548742	0.507382	0.596637	0.566708
GP195	0.52832	0.521506	0.522056	0.570198	0.523784	0.508588	0.511595	0.50991
GP196	0.513721	0.530222	0.616331	0.594177	0.564885	0.553596	0.566053	0.510225
GP197	0.532609	0.51003	0.515375	0.562264	0.499077	0.505361	0.521835	0.562571
GP198	0.50775	0.539192	0.529554	0.517305	0.530943	0.590017	0.59597	0.506966
GP199	0.498192	0.579045	0.525311	0.56661	0.574517	0.642252	0.628449	0.56055
GP200	0.525414	0.521961	0.520789	0.553906	0.521409	0.542585	0.522419	0.509062
