## Extended Data Table 4 for "A Gene-Program Architecture of Mouse T cells"

### Sheet: GP during activation
Extended Data Table 4 - GP activity during activation Change in GP loading with T cell activation, computed in CD4 and CD8 cells separately: the mean loading in activated minus resting cells; d_CD4 and d_CD8, the corresponding standardized differences, each divided by the s.d. of the GP's loading across all activated and resting CD4 and CD8 cells; and Ratio_CD8_CD4, the ratio of the CD8 to the CD…
GP	mean_change_loadings_CD4	mean_change_loadings_CD8	d_CD4	d_CD8	Ratio_CD8_CD4
GP1	0.0328894	0.0254161	0.53283	0.411757	0.772774
GP2	-0.0109898	-0.010815	-0.275825	-0.271438	0.984097
GP3	0.00463993	0.0101955	0.210027	0.461502	2.19734
GP4	0.0146437	0.0377819	0.122918	0.317139	2.58008
GP5	0.00146342	0.0018177	0.107899	0.134021	1.24209
GP6	0.073054	0.0269541	1.1495	0.424121	0.368961
GP7	-2.62717e-05	-6.69775e-05	-0.0092022	-0.0234603	2.54942
GP8	3.24132e-05	3.22776e-05	0.0235209	0.0234226	0.995819
GP9	-0.0466	-0.042246	-0.330099	-0.299256	0.906566
GP10	0.0127786	0.133514	0.135276	1.41339	10.4482
GP11	-0.0293498	-0.0224073	-0.261017	-0.199276	0.763457
GP12	0.106257	0.00780705	1.44489	0.106161	0.0734735
GP13	0.0104655	0.000467744	0.690352	0.0308544	0.0446937
GP14	-3.03907e-05	-2.48177e-05	-0.0213016	-0.0173953	0.81662
GP15	-0.00234676	-0.021654	-0.0365808	-0.337538	9.22719
GP16	0.00337065	0.000698982	0.0615833	0.0127707	0.207373
GP17	-0.000606428	0.00304978	-0.0471443	0.237093	-5.02909
GP18	-5.47513e-05	-0.000219355	-0.00771912	-0.0309259	4.0064
GP19	-5.78186e-05	-1.75833e-05	-0.0128904	-0.00392011	0.304111
GP20	0.00124648	0.00286304	0.0862757	0.198166	2.29689
GP21	0.00163933	0.0010055	0.085388	0.0523735	0.613359
GP22	0.00171531	0.00355372	0.0528571	0.109508	2.07177
GP23	0.0203524	0.00390312	0.573202	0.109927	0.191777
GP24	2.14569e-06	-1.4831e-05	0.000672095	-0.00464552	-6.912
GP25	0.143015	0.120239	1.33882	1.12561	0.840745
GP26	0.126102	0.170232	1.0867	1.46699	1.34996
GP27	0.00867484	0.000885805	0.602956	0.061569	0.102112
GP28	0.0127339	0.000178231	0.471244	0.00659578	0.0139965
GP29	0.0190887	0.0381415	0.416603	0.832424	1.99812
GP30	0.03479	0.0246716	0.950923	0.674355	0.709158
GP31	2.35002e-05	5.41895e-05	0.00456795	0.0105333	2.30591
GP32	0.0568548	0.0993743	0.473602	0.827791	1.74786
GP33	-7.2926e-05	-0.000269994	-0.00732177	-0.0271074	3.70229
GP34	0.000562688	8.3921e-07	0.0728992	0.000108724	0.00149143
GP35	0.0456799	0.0190905	0.530952	0.221895	0.417919
GP36	0.00928474	0.000172312	0.429646	0.00797364	0.0185586
GP37	7.97263e-05	0.000167025	0.0326102	0.0683179	2.09499
GP38	5.2582e-05	0.000140086	0.0145539	0.0387736	2.66415
GP39	-9.52063e-05	4.24705e-05	-0.0225523	0.0100603	-0.446089
GP40	0.00137213	0.00136289	0.109268	0.108532	0.993266
GP41	-0.0430733	-0.0398027	-0.370635	-0.342492	0.924069
GP42	6.1315e-05	1.01006e-05	0.0171947	0.00283253	0.164732
GP43	-0.0133469	0.0485566	-0.0956931	0.348137	-3.63805
GP44	0.000383469	-2.49024e-05	0.0589283	-0.00382679	-0.0649399
GP45	-1.30921e-05	-1.34914e-05	-0.00530601	-0.00546786	1.0305
GP46	-9.26855e-06	-1.67576e-05	-0.00347248	-0.00627827	1.808
GP47	5.42157e-05	0.000163657	0.0152492	0.0460319	3.01864
GP48	0.000119405	-1.98354e-05	0.018728	-0.00311109	-0.166119
GP49	-0.0361643	-0.0333687	-0.283667	-0.261739	0.922697
GP50	0.00323507	7.33587e-05	0.128748	0.00291949	0.0226761
GP51	0.0109068	0.0141602	0.139308	0.180862	1.29829
GP52	9.89516e-06	-2.86955e-05	0.00287898	-0.00834891	-2.89995
GP53	1.14552e-05	1.79307e-05	0.00634434	0.00993072	1.56529
GP54	-0.00177025	-0.00379544	-0.0518523	-0.111172	2.14402
GP55	-3.23138e-05	-0.000112772	-0.00711696	-0.0248375	3.4899
GP56	0.00400916	5.65482e-05	0.219094	0.00309026	0.0141047
GP57	0.00805842	0.00347126	0.368432	0.158707	0.430762
GP58	0.00588652	-0.196595	0.0357764	-1.19485	-33.3975
GP59	2.63612e-05	-3.87776e-07	0.00978739	-0.000143973	-0.0147101
GP60	7.62939e-05	-5.56906e-05	0.0155551	-0.0113544	-0.729949
GP61	-0.00570168	-0.00517048	-0.148087	-0.134291	0.906835
GP62	0.00650512	0.011882	0.226175	0.413123	1.82656
GP63	0.0200752	0.0342819	0.391799	0.669065	1.70767
GP64	-1.53512e-05	2.28369e-05	-0.00292475	0.00435094	-1.48763
GP65	-1.25024e-05	8.58231e-05	-0.00313334	0.021509	-6.86455
GP66	3.24639e-05	1.64052e-06	0.00962019	0.000486144	0.0505337
GP67	-9.13499e-06	5.0251e-06	-0.00221339	0.00121757	-0.550094
GP68	0.00473365	-0.000447885	0.27283	-0.0258145	-0.0946174
GP69	0.00147632	0.000620321	0.141148	0.0593075	0.42018
GP70	-1.01399e-05	-3.43907e-05	-0.0035333	-0.0119836	3.39163
GP71	-1.07356e-05	-1.79435e-05	-0.00520182	-0.00869427	1.67139
GP72	0.046127	0.00487129	0.933133	0.0985444	0.105606
GP73	0.000210562	9.43929e-05	0.0432296	0.0193794	0.44829
GP74	-0.00307565	-0.00388987	-0.117431	-0.148519	1.26473
GP75	1.61605e-06	-3.0726e-06	0.0026779	-0.00509149	-1.9013
GP76	-3.40398e-06	-2.91949e-06	-0.00237345	-0.00203564	0.857669
GP77	0.000998448	0.00149762	0.0949773	0.142461	1.49995
GP78	-1.15134e-05	-1.69954e-05	-0.00348029	-0.00513739	1.47614
GP79	0.0629208	0.00504292	1.36389	0.109312	0.0801471
GP80	0.1002	0.071786	1.04104	0.745834	0.71643
GP81	0.0128333	0.000182752	0.485744	0.00691723	0.0142405
GP82	-2.0982e-05	-3.25214e-05	-0.00608679	-0.00943433	1.54997
GP83	0.00425336	0.00230204	0.208331	0.112754	0.541228
GP84	0.000270415	0.000845211	0.031316	0.0978815	3.12561
GP85	0.000255535	6.90925e-05	0.0537775	0.0145406	0.270384
GP86	-1.99742e-06	-1.86064e-07	-0.00110634	-0.000103058	0.0931522
GP87	1.66107e-05	-2.09913e-05	0.00639533	-0.00808192	-1.26372
GP88	6.62241e-05	0.000255735	0.0123104	0.0475386	3.86167
GP89	-0.000221597	-9.66333e-05	-0.0528944	-0.023066	0.436077
GP90	-1.67975e-05	3.0322e-05	-0.00379559	0.00685162	-1.80515
GP91	7.10967e-05	2.70229e-05	0.0191738	0.00728771	0.380087
GP92	2.43667e-06	2.12801e-06	0.00905529	0.00790823	0.873327
GP93	2.46791e-05	1.68249e-05	0.0252902	0.0172415	0.681747
GP94	3.27457e-05	8.1821e-05	0.00482528	0.0120568	2.49867
GP95	9.29636e-05	8.6095e-05	0.0180699	0.0167348	0.926116
GP96	1.15331e-05	-2.97162e-06	0.0105368	-0.00271491	-0.257659
GP97	-4.64327e-06	-3.55068e-06	-0.00317492	-0.00242785	0.764694
GP98	0.000100612	-1.25522e-05	0.0161675	-0.00201704	-0.124759
GP99	7.9359e-05	0.000231855	0.00954697	0.0278924	2.92159
GP100	0.000444172	0.00380373	0.031608	0.27068	8.56364
GP101	-0.0107517	-0.00250875	-0.307788	-0.0718181	0.233336
GP102	1.78026e-06	-9.59953e-06	0.0010856	-0.00585379	-5.3922
GP103	9.42409e-06	-4.5865e-06	0.00332227	-0.00161688	-0.486678
GP104	-2.21563e-06	1.86146e-06	-0.00679633	0.00570991	-0.840147
GP105	-1.24942e-05	-4.05078e-07	-0.00635302	-0.000205974	0.0324214
GP106	2.24629e-05	2.14766e-06	0.00997902	0.000954087	0.0956092
GP107	3.6342e-06	1.19159e-05	0.00226429	0.00742421	3.27882
GP108	7.47425e-05	1.55423e-05	0.016472	0.00342526	0.207945
GP109	0.00879899	0.000879783	0.3116	0.0311559	0.0999868
GP110	0.0174042	0.000221349	0.470873	0.00598865	0.0127182
GP111	0.00108821	1.7786e-05	0.122895	0.00200863	0.0163442
GP112	0.00376056	4.31473e-05	0.229314	0.00263107	0.0114737
GP113	-5.71621e-06	-1.79626e-05	-0.00282038	-0.00886273	3.14239
GP114	-5.09235e-05	-1.09322e-05	-0.0123301	-0.00264699	0.214678
GP115	-2.15785e-05	-6.81311e-07	-0.00951951	-0.000300565	0.0315736
GP116	1.15474e-06	-1.59666e-05	0.00043939	-0.00607548	-13.8271
GP117	-5.42123e-05	8.05195e-05	-0.00674042	0.0100113	-1.48526
GP118	0.00433213	0.0101147	0.123015	0.287216	2.3348
GP119	0.000538896	0.000186429	0.0858852	0.0297117	0.345947
GP120	0.00318296	-0.00447812	0.0844867	-0.118865	-1.4069
GP121	0.00464284	0.00185706	0.316275	0.126505	0.399984
GP122	-7.2703e-05	-0.000310092	-0.00918815	-0.0391892	4.26519
GP123	-1.74652e-05	3.41849e-07	-0.00415476	8.13216e-05	-0.0195731
GP124	7.66489e-05	-5.65024e-05	0.0156009	-0.0115003	-0.737159
GP125	6.10751e-05	0.000248988	0.00713224	0.0290764	4.07675
GP126	0.00039216	0.000843222	0.0373566	0.0803241	2.1502
GP127	0.000571669	0.0012843	0.0436439	0.0980498	2.24659
GP128	5.37949e-05	8.41241e-06	0.0174737	0.00273252	0.156379
GP129	0.00082301	6.06248e-05	0.0758564	0.00558775	0.0736623
GP130	0.00489034	0.00306298	0.286625	0.179523	0.626333
GP131	-2.27211e-08	7.76103e-08	-0.00108244	0.00369737	-3.41577
GP132	-8.02453e-08	7.63113e-07	-0.000714946	0.00679896	-9.50975
GP133	7.08066e-05	-0.000126611	0.0103985	-0.0185938	-1.78813
GP134	4.48022e-05	-0.000106678	0.00795162	-0.0189334	-2.38108
GP135	0.0146478	0.0054215	0.27201	0.100678	0.370125
GP136	-1.46662e-07	1.52106e-05	-6.93424e-05	0.00719162	-103.712
GP137	3.94653e-06	-2.08341e-06	0.00263945	-0.00139339	-0.527909
GP138	1.76479e-06	2.55679e-06	0.000900596	0.00130477	1.44878
GP139	1.85706e-07	-1.20211e-06	0.000148936	-0.000964088	-6.47317
GP140	1.02516e-05	6.0838e-07	0.0058322	0.000346112	0.059345
GP141	2.90027e-06	4.28432e-06	0.00151961	0.00224479	1.47721
GP142	1.55367e-05	-3.05718e-05	0.00431735	-0.00849533	-1.96772
GP143	1.55116e-05	7.52662e-06	0.00320086	0.00155314	0.485227
GP144	4.13545e-06	-1.5228e-05	0.00111479	-0.00410498	-3.6823
GP145	-4.47334e-05	0.000134582	-0.00722802	0.0217457	-3.00853
GP146	1.18447e-05	-1.50337e-05	0.00495072	-0.00628363	-1.26924
GP147	1.20197e-05	1.61973e-05	0.00415603	0.00560051	1.34756
GP148	-2.22652e-05	2.62916e-05	-0.00515708	0.00608967	-1.18084
GP149	4.99642e-06	1.86155e-05	0.00125757	0.00468542	3.72578
GP150	1.63184e-05	1.92871e-05	0.0141841	0.0167646	1.18192
GP151	0.00793169	0.000658404	0.315516	0.0261908	0.0830093
GP152	0.0158612	0.000696782	0.777162	0.0341406	0.0439298
GP153	0.000387569	3.89148e-05	0.0771365	0.00774507	0.100407
GP154	-9.14958e-06	-4.3515e-05	-0.00443496	-0.0210925	4.75596
GP155	1.58093e-05	2.54489e-05	0.00676539	0.0108906	1.60975
GP156	0.000932198	1.06219e-05	0.0987026	0.00112467	0.0113945
GP157	0.000107908	1.58268e-05	0.0293182	0.00430009	0.146669
GP158	1.01908e-05	-1.28036e-06	0.00548966	-0.000689712	-0.125638
GP159	0.00889554	0.000489322	0.370639	0.0203879	0.0550075
GP160	1.48959e-05	-9.97541e-06	0.00704233	-0.00471607	-0.669674
GP161	0.0186429	0.000442003	0.453734	0.0107575	0.0237089
GP162	0.0102989	0.00029853	0.460173	0.0133389	0.0289868
GP163	0.00998574	-0.00275306	0.249254	-0.068719	-0.275699
GP164	2.36394e-05	1.53575e-05	0.0083923	0.00545211	0.649656
GP165	-3.83396e-06	-4.048e-06	-0.00235752	-0.00248914	1.05583
GP166	0.0164069	0.00951679	0.179842	0.104317	0.580047
GP167	0.000357982	2.90027e-05	0.0485171	0.00393072	0.0810172
GP168	0.000454602	4.31323e-06	0.0605961	0.000574931	0.00948793
GP169	0.00323222	7.37596e-05	0.128677	0.00293642	0.0228201
GP170	0.0782722	0.0325408	1.24623	0.518107	0.415739
GP171	-0.0204603	-0.0297671	-0.535636	-0.779279	1.45487
GP172	-3.67456e-05	2.39468e-07	-0.00933294	6.08219e-05	-0.00651691
GP173	0.000406553	-0.00130106	0.014296	-0.0457504	-3.20022
GP174	0.0464246	0.0100571	0.66367	0.143772	0.216632
GP175	1.06736e-06	-4.86583e-06	0.00128467	-0.00585649	-4.55874
GP176	0.00300376	0.0263469	0.0758177	0.665022	8.77132
GP177	0.0339088	0.00459471	0.87345	0.118354	0.135502
GP178	2.32902e-05	0.000184956	0.00473093	0.03757	7.94136
GP179	-1.85852e-08	1.93726e-06	-9.98887e-05	0.0104121	-104.237
GP180	0.00032776	0.00465715	0.0159749	0.226988	14.209
GP181	0.0329726	0.139163	0.327263	1.38124	4.22057
GP182	0.00392152	0.0115747	0.109169	0.322222	2.9516
GP183	5.52216e-05	0.00144622	0.00462785	0.1212	26.1893
GP184	0.000785484	0.000533258	0.100442	0.068189	0.678891
GP185	0.000525747	1.13922e-05	0.0725327	0.00157168	0.0216686
GP186	-1.30508e-05	6.61449e-12	-0.00604195	3.06222e-09	-5.06826e-07
GP187	0.00374553	5.07738e-05	0.228891	0.00310281	0.0135558
GP188	-8.77571e-06	3.5569e-06	-0.00206586	0.000837317	-0.405313
GP189	-2.32244e-05	-5.8551e-05	-0.00507563	-0.0127962	2.5211
GP190	-4.79318e-08	0.000123076	-1.22944e-05	0.0315688	-2567.73
GP191	2.10972e-05	-3.02246e-05	0.00628471	-0.00900369	-1.43263
GP192	0.00122482	0.00173398	0.0943949	0.133636	1.41571
GP193	1.74223e-05	-1.30989e-06	0.00755687	-0.000568164	-0.0751851
GP194	9.67584e-05	5.46858e-06	0.0240749	0.00136066	0.0565178
GP195	9.06465e-06	-2.12421e-12	0.00483017	-1.1319e-09	-2.3434e-07
GP196	-0.000127622	-8.39199e-05	-0.0154816	-0.0101802	0.657564
GP197	-0.000231899	-9.37406e-05	-0.0482032	-0.0194851	0.40423
GP198	5.32297e-07	5.89176e-06	0.000211554	0.0023416	11.0686
GP199	0.00666903	0.00397324	0.292524	0.174279	0.595776
GP200	2.53838e-05	6.73645e-06	0.0117549	0.00311955	0.265384
