## Extended Data Table 5 for "A Gene-Program Architecture of Mouse T cells"

### Sheet: AUC by tissue
Extended Data Table 5 - GP association with tissues AUC score separating cells of each tissue from all others using GP loadings (computed in tissues at baseline).
GP	blood	spleen	LN	bone marrow	lung	liver	peritoneal cavity	colon epi	small intestine epi	colon LP	small intestine LP	skin	mammary gland	uterus	placenta	submandibular gland	kidney	CNS
GP1	0.557394	0.56164	0.587215	0.524065	0.594595	0.559984	0.587867	0.63335	0.785156	0.547922	0.549679	0.675414	0.771942	0.722077	0.509445	0.78653	0.502911	0.796498
GP2	0.595642	0.527036	0.621924	0.544322	0.536157	0.573072	0.60271	0.532609	0.557195	0.581764	0.508675	0.543226	0.787156	0.587534	0.483667	0.629847	0.584774	0.758043
GP3	0.672152	0.567472	0.547994	0.678557	0.516582	0.558471	0.750771	0.644015	0.901988	0.568174	0.532868	0.639969	0.662714	0.699706	0.620603	0.549811	0.568642	0.70327
GP4	0.516229	0.550595	0.592706	0.663735	0.591664	0.522771	0.552433	0.501199	0.502595	0.597684	0.624641	0.568106	0.485493	0.697973	0.578138	0.700729	0.618443	0.894949
GP5	0.536689	0.511476	0.518439	0.550714	0.529409	0.527391	0.550632	0.524027	0.526016	0.514063	0.514008	0.5254	0.63813	0.521578	0.607866	0.521505	0.57875	0.568073
GP6	0.63504	0.534647	0.507445	0.611681	0.601233	0.516766	0.602971	0.596187	0.585308	0.536659	0.648937	0.950275	0.667001	0.516031	0.517884	0.78529	0.540931	0.391354
GP7	0.518057	0.500747	0.545669	0.535176	0.552228	0.513292	0.594583	0.51602	0.53056	0.514007	0.503244	0.720035	0.566303	0.58318	0.588294	0.51032	0.538947	0.781252
GP8	0.531523	0.511372	0.503557	0.503345	0.559316	0.529101	0.505118	0.529077	0.537103	0.552486	0.529529	0.857929	0.504755	0.491414	0.59479	0.524243	0.5135	0.824553
GP9	0.658681	0.506385	0.651673	0.639861	0.495217	0.527741	0.650561	0.497264	0.52362	0.608175	0.612217	0.543632	0.528647	0.608497	0.615729	0.590629	0.560924	0.624658
GP10	0.502006	0.503604	0.547666	0.511552	0.516168	0.610588	0.516514	0.518549	0.532502	0.544746	0.500029	0.516168	0.673542	0.55864	0.59537	0.55411	0.611185	0.594468
GP11	0.495005	0.629082	0.635719	0.593401	0.897903	0.749351	0.604484	0.517695	0.562855	0.756485	0.677546	0.611334	0.499927	0.502633	0.908045	0.49512	0.878264	0.518241
GP12	0.591392	0.503143	0.495563	0.523436	0.562419	0.536419	0.552842	0.530643	0.519897	0.513025	0.573708	0.50689	0.636049	0.589397	0.677535	0.610458	0.515856	0.521995
GP13	0.601193	0.516141	0.539906	0.643228	0.648706	0.517531	0.605726	0.599255	0.593433	0.512136	0.557751	0.537287	0.528303	0.504945	0.538657	0.597701	0.548773	0.798906
GP14	0.530049	0.498904	0.50582	0.519135	0.522307	0.51051	0.580269	0.529379	0.519632	0.529509	0.514255	0.504582	0.50588	0.55033	0.580561	0.531139	0.556517	0.5404
GP15	0.555965	0.521024	0.532908	0.545754	0.564548	0.512094	0.636622	0.602684	0.519279	0.550984	0.50884	0.521298	0.550286	0.590709	0.537534	0.602048	0.496285	0.608603
GP16	0.514066	0.526343	0.601465	0.561303	0.535444	0.521925	0.553078	0.599198	0.533957	0.602748	0.515399	0.502962	0.504809	0.574256	0.528389	0.502751	0.523357	0.619319
GP17	0.644653	0.534416	0.508841	0.679643	0.511067	0.55282	0.547521	0.563361	0.50722	0.577129	0.578627	0.57089	0.60822	0.536809	0.735235	0.774507	0.559379	0.952745
GP18	0.567261	0.509629	0.551655	0.611572	0.613815	0.494197	0.582169	0.566036	0.562162	0.544038	0.53522	0.639509	0.527862	0.49742	0.596087	0.56526	0.488365	0.785321
GP19	0.507274	0.563364	0.525906	0.60952	0.609683	0.667656	0.683824	0.650301	0.556067	0.520643	0.563272	0.632149	0.630997	0.577268	0.513229	0.510508	0.709733	0.591363
GP20	0.567384	0.533988	0.538074	0.624828	0.541929	0.531377	0.581742	0.569862	0.539737	0.530599	0.550307	0.492695	0.531552	0.566001	0.534616	0.601427	0.52137	0.824303
GP21	0.49858	0.513157	0.514916	0.507982	0.515764	0.503548	0.559898	0.506015	0.526637	0.503565	0.500922	0.532674	0.515441	0.538514	0.591183	0.568059	0.516483	0.677536
GP22	0.50213	0.532008	0.529152	0.650175	0.555979	0.627362	0.612443	0.705478	0.560561	0.659631	0.516293	0.496952	0.810815	0.621271	0.603971	0.490362	0.542997	0.631058
GP23	0.616407	0.515324	0.524162	0.6089	0.524673	0.516152	0.581308	0.492373	0.540361	0.52527	0.573165	0.845081	0.631829	0.567677	0.652408	0.783487	0.546324	0.864956
GP24	0.573722	0.518152	0.551733	0.607739	0.595111	0.513153	0.692856	0.556636	0.555494	0.588895	0.502011	0.535379	0.61214	0.652457	0.580435	0.613145	0.522358	0.654534
GP25	0.537427	0.561574	0.578038	0.527861	0.533609	0.607542	0.788921	0.564492	0.546789	0.613399	0.502241	0.766927	0.505059	0.737976	0.57683	0.760893	0.598097	0.553151
GP26	0.612367	0.604281	0.528382	0.501189	0.548286	0.647389	0.585561	0.590423	0.594744	0.526722	0.500473	0.650552	0.89019	0.724367	0.516861	0.923772	0.701761	0.634727
GP27	0.533327	0.5406	0.540193	0.587541	0.539955	0.507517	0.559707	0.530883	0.504515	0.649922	0.670317	0.530283	0.649837	0.589516	0.605491	0.60336	0.52391	0.589149
GP28	0.533059	0.544098	0.547206	0.554138	0.529153	0.599727	0.65249	0.54171	0.564914	0.566268	0.497624	0.534503	0.544807	0.552382	0.584165	0.622519	0.632095	0.759034
GP29	0.629463	0.637753	0.600784	0.532552	0.481836	0.569834	0.572652	0.938602	0.834837	0.65521	0.623741	0.601443	0.783002	0.518554	0.669155	0.753051	0.554596	0.533841
GP30	0.526095	0.564369	0.565622	0.664083	0.524472	0.696205	0.790601	0.55628	0.541876	0.539801	0.535014	0.548857	0.832225	0.665018	0.657018	0.854679	0.680687	0.559824
GP31	0.562651	0.519076	0.543321	0.540764	0.510628	0.536971	0.612203	0.538623	0.54729	0.59423	0.555266	0.642208	0.706346	0.592998	0.539899	0.677903	0.5355	0.643792
GP32	0.491863	0.538876	0.504364	0.525054	0.507857	0.514649	0.622773	0.536458	0.521434	0.530524	0.606729	0.616537	0.659237	0.499076	0.793639	0.560741	0.493364	0.606204
GP33	0.609396	0.555879	0.511529	0.67835	0.570833	0.564724	0.614311	0.561956	0.601872	0.60873	0.57831	0.499808	0.627619	0.518321	0.582229	0.577462	0.538112	0.888264
GP34	0.52437	0.508744	0.51892	0.514957	0.524432	0.519035	0.598395	0.512905	0.520877	0.509879	0.511795	0.594091	0.544161	0.527707	0.564978	0.571407	0.503019	0.59734
GP35	0.610079	0.590864	0.605181	0.651666	0.600803	0.640357	0.598676	0.628535	0.474106	0.85378	0.767851	0.711787	0.615633	0.657847	0.697463	0.866533	0.690038	0.785785
GP36	0.555392	0.504081	0.54135	0.585925	0.610406	0.515687	0.574978	0.58998	0.57263	0.509138	0.585608	0.561511	0.541255	0.581131	0.598568	0.56082	0.516321	0.875307
GP37	0.526704	0.507003	0.499042	0.522028	0.524515	0.550177	0.58473	0.512909	0.539913	0.533762	0.511224	0.513569	0.99182	0.563394	0.545097	0.591986	0.50728	0.615317
GP38	0.574631	0.523206	0.554135	0.601496	0.553393	0.556268	0.692313	0.548839	0.527403	0.612057	0.506983	0.551229	0.606269	0.677399	0.53355	0.629587	0.533357	0.559515
GP39	0.596782	0.556884	0.54944	0.624999	0.554278	0.607999	0.686374	0.620543	0.534976	0.586071	0.538708	0.515365	0.544562	0.57742	0.589487	0.616831	0.654676	0.520694
GP40	0.564723	0.541818	0.534444	0.535897	0.569367	0.503041	0.507983	0.572066	0.588032	0.539915	0.545283	0.584492	0.707622	0.561606	0.654231	0.502159	0.549402	0.507272
GP41	0.713165	0.548125	0.587269	0.532596	0.658774	0.513446	0.796715	0.585773	0.667978	0.555467	0.610261	0.537736	0.679911	0.550059	0.787908	0.654783	0.536813	0.493447
GP42	0.567088	0.515886	0.540468	0.59056	0.547324	0.544728	0.692494	0.5184	0.515618	0.601245	0.502723	0.570964	0.558744	0.66549	0.498466	0.626647	0.487603	0.536993
GP43	0.50193	0.52847	0.530557	0.54274	0.627228	0.65505	0.546181	0.534597	0.647016	0.57044	0.646856	0.651568	0.751715	0.689717	0.540457	0.802518	0.651037	0.667532
GP44	0.562247	0.538099	0.502545	0.585026	0.524532	0.565201	0.641761	0.536751	0.542529	0.538826	0.501369	0.559337	0.716099	0.58907	0.646683	0.607218	0.617968	0.684577
GP45	0.507489	0.555118	0.550416	0.515148	0.61071	0.5846	0.565694	0.503207	0.55673	0.580335	0.569066	0.532156	0.559208	0.575338	0.540383	0.547223	0.595524	0.637855
GP46	0.566023	0.508312	0.552829	0.57642	0.570632	0.509753	0.572991	0.523579	0.559055	0.514746	0.508997	0.543494	0.584291	0.675235	0.585025	0.510293	0.523437	0.764322
GP47	0.597376	0.563534	0.523836	0.501867	0.509271	0.578582	0.539231	0.58332	0.587965	0.553939	0.539718	0.630228	0.688693	0.621247	0.593398	0.623552	0.614066	0.636284
GP48	0.549307	0.501385	0.50906	0.541299	0.528996	0.53354	0.592383	0.513165	0.528126	0.52099	0.533289	0.532985	0.524042	0.52911	0.594895	0.599276	0.502625	0.534243
GP49	0.631294	0.513543	0.518929	0.684632	0.529718	0.600633	0.497193	0.545866	0.565173	0.535146	0.56102	0.643601	0.906914	0.594675	0.691975	0.6029	0.633982	0.92126
GP50	0.519039	0.557311	0.532131	0.535461	0.546733	0.581708	0.564776	0.684332	0.633971	0.524166	0.513578	0.499003	0.488006	0.553333	0.654691	0.587078	0.555882	0.656691
GP51	0.525251	0.514597	0.545713	0.541947	0.606268	0.505455	0.594919	0.497394	0.504373	0.621295	0.570632	0.54587	0.783512	0.737758	0.690036	0.556437	0.509657	0.664859
GP52	0.571263	0.511966	0.528848	0.593874	0.555543	0.547567	0.660931	0.505755	0.496944	0.595873	0.506289	0.577765	0.590252	0.667028	0.508686	0.64869	0.497112	0.528294
GP53	0.539096	0.513803	0.561651	0.564672	0.588335	0.527499	0.560897	0.619425	0.603277	0.557743	0.503843	0.555155	0.576027	0.569988	0.654326	0.511158	0.515114	0.833644
GP54	0.54056	0.524789	0.586128	0.529271	0.562066	0.549918	0.520553	0.511874	0.541861	0.582597	0.606618	0.736817	0.567503	0.572572	0.69928	0.541376	0.586238	0.659118
GP55	0.519348	0.524388	0.556643	0.523018	0.522289	0.5095	0.501118	0.569297	0.579663	0.52609	0.564641	0.567072	0.670622	0.596576	0.682594	0.572022	0.549022	0.741752
GP56	0.503822	0.516358	0.57259	0.511244	0.493973	0.510831	0.510956	0.645006	0.580399	0.555471	0.603491	0.522483	0.549419	0.539015	0.565207	0.622582	0.578513	0.763634
GP57	0.538234	0.509394	0.550635	0.513393	0.523271	0.491781	0.648713	0.537145	0.55157	0.598739	0.53304	0.602723	0.688701	0.633356	0.586644	0.612294	0.490977	0.576235
GP58	0.558598	0.516436	0.533015	0.699262	0.517205	0.494078	0.550458	0.548455	0.554076	0.491388	0.545774	0.56465	0.504248	0.560374	0.563682	0.53824	0.522235	0.574174
GP59	0.574376	0.508369	0.521429	0.579865	0.54536	0.537699	0.592862	0.534992	0.504346	0.503426	0.502466	0.528046	0.537593	0.524764	0.498811	0.559806	0.506737	0.437514
GP60	0.550525	0.518666	0.556142	0.572507	0.543581	0.562108	0.680468	0.533314	0.542636	0.581553	0.505869	0.531271	0.560883	0.681857	0.515184	0.659348	0.56155	0.558483
GP61	0.531651	0.541287	0.511164	0.602331	0.504621	0.590252	0.550809	0.532614	0.588879	0.526773	0.510338	0.526149	0.584286	0.515659	0.530086	0.572735	0.552841	0.717374
GP62	0.556963	0.585354	0.604712	0.613012	0.614274	0.570053	0.674469	0.589354	0.795397	0.5165	0.529172	0.508322	0.667944	0.616431	0.510994	0.531832	0.515303	0.668532
GP63	0.612029	0.613175	0.601453	0.544173	0.602939	0.646162	0.568099	0.643378	0.553545	0.720959	0.713883	0.818211	0.717851	0.621602	0.757175	0.558495	0.801384	0.573135
GP64	0.516142	0.545209	0.540656	0.546489	0.509562	0.533776	0.58392	0.512959	0.565557	0.579355	0.548318	0.560489	0.518081	0.555919	0.516676	0.508697	0.527785	0.544821
GP65	0.557582	0.528236	0.564509	0.578304	0.557102	0.539468	0.635618	0.564332	0.574467	0.60278	0.520677	0.512417	0.665187	0.649969	0.565321	0.633548	0.532637	0.589405
GP66	0.503807	0.532851	0.523919	0.535633	0.523754	0.537229	0.52148	0.539497	0.502772	0.554927	0.518454	0.625693	0.529795	0.518069	0.566279	0.578733	0.572946	0.651966
GP67	0.568268	0.514629	0.564287	0.590822	0.603011	0.505096	0.617336	0.553568	0.542964	0.559819	0.494204	0.617391	0.599428	0.623534	0.63002	0.501526	0.514652	0.86248
GP68	0.551467	0.500524	0.521741	0.554148	0.532757	0.542417	0.700179	0.536247	0.540681	0.536828	0.539123	0.504677	0.566659	0.591769	0.507024	0.531558	0.571138	0.407829
GP69	0.592745	0.557218	0.58747	0.640598	0.549871	0.630818	0.692906	0.560815	0.581746	0.521361	0.547745	0.724629	0.515388	0.51924	0.544239	0.580927	0.651146	0.535692
GP70	0.589146	0.522519	0.518636	0.612582	0.550161	0.582031	0.676938	0.504882	0.506679	0.567643	0.498676	0.621824	0.596045	0.611824	0.536159	0.689457	0.566016	0.612654
GP71	0.520518	0.50447	0.534177	0.533268	0.524208	0.56655	0.582404	0.582425	0.560993	0.498792	0.503936	0.636218	0.519306	0.526965	0.636856	0.636005	0.554036	0.729756
GP72	0.507212	0.536703	0.564316	0.506689	0.537774	0.55612	0.521117	0.536652	0.526159	0.611718	0.619689	0.82422	0.570221	0.536175	0.692073	0.603504	0.516525	0.799499
GP73	0.527838	0.545199	0.533953	0.524493	0.533968	0.585646	0.634261	0.535453	0.539305	0.60688	0.562614	0.574207	0.605638	0.623488	0.569405	0.638597	0.611055	0.728996
GP74	0.561392	0.523686	0.580639	0.639413	0.548896	0.548316	0.510616	0.653315	0.617207	0.539564	0.529137	0.699643	0.563007	0.678298	0.731459	0.61042	0.523782	0.600089
GP75	0.514318	0.533153	0.509268	0.517001	0.516223	0.509868	0.508251	0.542729	0.553103	0.540156	0.516404	0.600788	0.507708	0.495213	0.510631	0.526707	0.498165	0.481263
GP76	0.536566	0.502785	0.550437	0.527	0.522605	0.530873	0.513503	0.527376	0.519646	0.558916	0.51148	0.575833	0.598894	0.6364	0.519229	0.59514	0.532012	0.653153
GP77	0.552245	0.539446	0.528709	0.546445	0.499478	0.516478	0.602155	0.509034	0.520793	0.491654	0.532717	0.517473	0.844202	0.543921	0.531191	0.580708	0.517063	0.494478
GP78	0.585553	0.534522	0.50641	0.629412	0.53355	0.583317	0.648507	0.52044	0.564001	0.529788	0.523954	0.535964	0.618653	0.532568	0.599364	0.516389	0.548107	0.655255
GP79	0.513529	0.551619	0.533308	0.574355	0.558538	0.54444	0.684857	0.669548	0.503744	0.661567	0.669218	0.546421	0.62669	0.66887	0.640901	0.674026	0.530099	0.664227
GP80	0.586014	0.520157	0.564514	0.711167	0.562642	0.557383	0.837084	0.502467	0.593862	0.588158	0.599873	0.547557	0.756944	0.624858	0.600629	0.570971	0.581462	0.56329
GP81	0.526038	0.486482	0.509797	0.539605	0.540811	0.599997	0.575627	0.560357	0.551848	0.537205	0.528626	0.587214	0.499193	0.5331	0.618082	0.625701	0.583028	0.771747
GP82	0.534756	0.506595	0.541513	0.535721	0.565314	0.531474	0.552429	0.550587	0.53596	0.545702	0.519947	0.515425	0.540815	0.607794	0.615731	0.564792	0.536989	0.832774
GP83	0.506164	0.514507	0.516726	0.499002	0.52928	0.52818	0.535017	0.501877	0.509565	0.537348	0.560104	0.497239	0.653796	0.510189	0.50662	0.544499	0.490494	0.709317
GP84	0.53218	0.52614	0.549756	0.548896	0.562326	0.550066	0.688797	0.528812	0.527213	0.599806	0.513083	0.563758	0.619749	0.686486	0.598148	0.557289	0.52911	0.485916
GP85	0.533589	0.509591	0.523093	0.537228	0.549018	0.589815	0.582873	0.533882	0.54858	0.538169	0.5502	0.768052	0.513071	0.527331	0.60543	0.601537	0.569213	0.755128
GP86	0.574528	0.521827	0.555086	0.604166	0.582098	0.529514	0.6509	0.54859	0.528555	0.608287	0.536102	0.507658	0.588213	0.653148	0.573573	0.592769	0.495052	0.729119
GP87	0.557088	0.507503	0.522135	0.553908	0.520093	0.554152	0.648345	0.520374	0.512463	0.599092	0.528374	0.625393	0.587294	0.642474	0.52345	0.651324	0.519686	0.713026
GP88	0.560609	0.523788	0.517953	0.575384	0.506313	0.589107	0.631923	0.509696	0.508472	0.590603	0.53163	0.598022	0.595923	0.605535	0.568768	0.645862	0.561159	0.697158
GP89	0.588122	0.5506	0.536293	0.58735	0.532634	0.629297	0.626923	0.596935	0.49638	0.602834	0.555524	0.514451	0.566356	0.5935	0.613354	0.644159	0.672626	0.689086
GP90	0.537883	0.508891	0.518246	0.562219	0.54254	0.536508	0.577884	0.520819	0.553363	0.508514	0.539681	0.51552	0.521446	0.549417	0.552361	0.566298	0.556868	0.647802
GP91	0.568187	0.531277	0.544284	0.58849	0.535964	0.567104	0.680101	0.535404	0.531802	0.600008	0.513062	0.559453	0.547261	0.661834	0.523709	0.613442	0.565657	0.627998
GP92	0.51516	0.525732	0.513142	0.521868	0.506094	0.510425	0.532765	0.515221	0.532955	0.521067	0.555904	0.53735	0.57118	0.504892	0.523085	0.568847	0.526539	0.545586
GP93	0.566145	0.559869	0.575733	0.601055	0.534506	0.593258	0.675611	0.571755	0.568306	0.579305	0.537038	0.706022	0.616474	0.613573	0.534524	0.630896	0.596508	0.640081
GP94	0.585194	0.546304	0.536338	0.628004	0.556947	0.564852	0.680816	0.544005	0.530503	0.605038	0.53289	0.504247	0.526586	0.586365	0.565564	0.599794	0.556688	0.700909
GP95	0.51163	0.511105	0.536519	0.499969	0.534068	0.50491	0.509365	0.506255	0.521038	0.528508	0.538638	0.525167	0.712277	0.635171	0.637586	0.601269	0.53816	0.605993
GP96	0.564283	0.504834	0.52914	0.596052	0.594921	0.520869	0.547318	0.533982	0.52612	0.570323	0.567309	0.656289	0.519918	0.549194	0.583019	0.577203	0.548488	0.873702
GP97	0.512476	0.524406	0.513572	0.510696	0.50627	0.498358	0.5192	0.524874	0.533836	0.53339	0.54073	0.578	0.578551	0.51533	0.526995	0.5097	0.500837	0.746193
GP98	0.527329	0.511829	0.538323	0.599147	0.593236	0.50769	0.640678	0.53628	0.514345	0.512581	0.519248	0.574315	0.536304	0.567524	0.63388	0.609464	0.499184	0.74204
GP99	0.548656	0.510218	0.500974	0.540541	0.53268	0.511718	0.531724	0.6048	0.499655	0.555267	0.539237	0.507599	0.498212	0.513014	0.505976	0.491634	0.562573	0.625236
GP100	0.563954	0.592239	0.598527	0.602916	0.612649	0.52805	0.700137	0.740401	0.796923	0.543905	0.517762	0.52031	0.612804	0.633704	0.530076	0.591531	0.518875	0.608871
GP101	0.507809	0.513556	0.516631	0.554468	0.521849	0.50348	0.674381	0.500697	0.528723	0.600927	0.582023	0.516185	0.544574	0.530499	0.625771	0.664374	0.54633	0.675242
GP102	0.528024	0.542527	0.511955	0.500968	0.509183	0.508311	0.539896	0.490371	0.528544	0.590477	0.587855	0.637352	0.51258	0.518931	0.528269	0.534924	0.545484	0.516786
GP103	0.524613	0.529542	0.506021	0.527018	0.516997	0.515525	0.524501	0.508705	0.541144	0.540202	0.549371	0.635634	0.5325	0.504617	0.500142	0.528033	0.513157	0.588147
GP104	0.509513	0.519478	0.513902	0.513671	0.507894	0.50491	0.527723	0.514844	0.55881	0.501566	0.521636	0.554136	0.512178	0.527393	0.512626	0.530015	0.497309	0.535594
GP105	0.56093	0.515165	0.540274	0.592398	0.567661	0.525599	0.653792	0.523352	0.532776	0.598599	0.519471	0.56311	0.580618	0.653368	0.527181	0.610147	0.516648	0.612618
GP106	0.526548	0.523861	0.516776	0.510044	0.509265	0.518114	0.521284	0.526744	0.554857	0.499637	0.521258	0.681222	0.500812	0.524776	0.50697	0.560386	0.520611	0.523728
GP107	0.576924	0.514127	0.556636	0.609533	0.585661	0.517422	0.610099	0.601221	0.574332	0.513569	0.518563	0.640913	0.539617	0.623468	0.607448	0.570044	0.550627	0.795224
GP108	0.58264	0.532502	0.517664	0.566412	0.491067	0.551721	0.708806	0.531821	0.522438	0.576287	0.503485	0.569353	0.555463	0.562097	0.514817	0.618871	0.589165	0.734272
GP109	0.550184	0.540378	0.636746	0.572151	0.529208	0.6759	0.579482	0.547213	0.523874	0.642353	0.675828	0.542782	0.732157	0.696191	0.690383	0.651693	0.663034	0.78826
GP110	0.585009	0.547082	0.571672	0.589671	0.51713	0.576014	0.767446	0.612518	0.576466	0.562973	0.522157	0.534068	0.504352	0.583066	0.525453	0.550908	0.631364	0.715649
GP111	0.524688	0.518621	0.529403	0.533209	0.544618	0.530939	0.536441	0.56514	0.571781	0.551081	0.513477	0.698394	0.640692	0.527791	0.515974	0.602996	0.544452	0.615685
GP112	0.534054	0.50163	0.506735	0.572578	0.558812	0.527731	0.515594	0.534739	0.548879	0.544346	0.526165	0.51105	0.519848	0.613224	0.533905	0.536664	0.53836	0.81375
GP113	0.508087	0.491803	0.526219	0.518501	0.546993	0.572056	0.543807	0.56068	0.547302	0.516756	0.52904	0.623166	0.507224	0.531338	0.612345	0.622854	0.567232	0.745984
GP114	0.566142	0.508284	0.510732	0.611332	0.564418	0.539201	0.695494	0.566895	0.501721	0.557919	0.520278	0.611232	0.530552	0.656471	0.503481	0.59053	0.501562	0.476532
GP115	0.564713	0.532701	0.574017	0.593603	0.575535	0.5288	0.620262	0.581707	0.582764	0.603787	0.532632	0.542771	0.675933	0.630966	0.599535	0.609969	0.520603	0.678328
GP116	0.512734	0.521662	0.509208	0.50946	0.553021	0.526734	0.5199	0.507749	0.505603	0.535256	0.51519	0.53481	0.54027	0.503083	0.518566	0.516698	0.546783	0.489496
GP117	0.54049	0.534529	0.530965	0.586639	0.546144	0.502838	0.606563	0.559302	0.511166	0.58135	0.550812	0.595061	0.517644	0.586196	0.548795	0.538705	0.587914	0.583866
GP118	0.608996	0.540711	0.554017	0.637225	0.57057	0.511229	0.611025	0.588409	0.579304	0.53179	0.545074	0.511216	0.624614	0.584267	0.612976	0.573634	0.521796	0.832015
GP119	0.559247	0.519259	0.568234	0.590079	0.592516	0.519661	0.582215	0.58148	0.577969	0.52727	0.54931	0.588735	0.679303	0.602926	0.693767	0.527482	0.549616	0.957938
GP120	0.549676	0.559217	0.590568	0.497737	0.532703	0.568904	0.583638	0.65788	0.607571	0.580863	0.559873	0.612353	0.603211	0.663005	0.716906	0.511244	0.509319	0.777538
GP121	0.544779	0.529369	0.572366	0.55276	0.502668	0.540416	0.604421	0.689789	0.643364	0.564166	0.539737	0.612892	0.781217	0.567181	0.661866	0.615028	0.595461	0.617696
GP122	0.527761	0.508686	0.548606	0.573359	0.548308	0.528754	0.540149	0.513357	0.534348	0.523899	0.528985	0.509645	0.546435	0.580639	0.511936	0.576086	0.540864	0.456053
GP123	0.573371	0.522112	0.569145	0.579673	0.552371	0.536912	0.693335	0.582499	0.564337	0.540275	0.522472	0.506704	0.517033	0.605639	0.561359	0.545585	0.562729	0.633485
GP124	0.527965	0.513486	0.516227	0.541376	0.520629	0.568255	0.595045	0.514747	0.507655	0.590416	0.507978	0.574475	0.569547	0.657492	0.553091	0.696712	0.544467	0.68341
GP125	0.515848	0.508587	0.535142	0.54189	0.539913	0.546987	0.51688	0.583265	0.575334	0.539917	0.508111	0.5384	0.530815	0.595372	0.562368	0.618402	0.51488	0.522155
GP126	0.525745	0.533325	0.581063	0.514463	0.521279	0.56335	0.566963	0.535955	0.556468	0.564037	0.587285	0.698246	0.724193	0.619482	0.617811	0.700357	0.580449	0.53438
GP127	0.539194	0.547775	0.600186	0.62244	0.499944	0.573485	0.637443	0.784555	0.560402	0.631994	0.488485	0.549631	0.806213	0.555075	0.540898	0.706938	0.564161	0.7445
GP128	0.511034	0.538933	0.49892	0.523548	0.522015	0.508229	0.528868	0.552012	0.554105	0.53266	0.516857	0.518208	0.539119	0.505922	0.504582	0.511065	0.503933	0.509232
GP129	0.534626	0.503291	0.517975	0.51837	0.520666	0.52554	0.499571	0.535986	0.510579	0.516503	0.535862	0.502239	0.540177	0.519639	0.527413	0.555488	0.538676	0.587614
GP130	0.53312	0.527708	0.572145	0.541836	0.505804	0.541976	0.64964	0.562096	0.562773	0.617697	0.566145	0.545454	0.665642	0.587204	0.563984	0.613267	0.553255	0.675052
GP131	0.50941	0.525236	0.51156	0.533907	0.506378	0.518421	0.500222	0.512248	0.533043	0.55009	0.523673	0.509024	0.505143	0.527273	0.502061	0.519803	0.538497	0.58114
GP132	0.520142	0.529477	0.516296	0.510244	0.526189	0.539202	0.527026	0.526837	0.503549	0.545166	0.569523	0.553009	0.553857	0.513158	0.524954	0.514937	0.555856	0.669602
GP133	0.518921	0.530515	0.523112	0.52619	0.537775	0.547378	0.545353	0.517294	0.518426	0.517636	0.542477	0.526429	0.576043	0.511774	0.507494	0.549642	0.549179	0.57408
GP134	0.567052	0.525642	0.578488	0.593491	0.552173	0.545232	0.702203	0.588142	0.572673	0.556457	0.521263	0.506636	0.507899	0.638215	0.566035	0.534734	0.565798	0.665732
GP135	0.567505	0.527001	0.527677	0.582491	0.552014	0.52072	0.66799	0.506173	0.550421	0.554832	0.626454	0.563798	0.739371	0.712229	0.626844	0.641187	0.618846	0.360168
GP136	0.572158	0.534052	0.562909	0.609814	0.574482	0.534784	0.671907	0.591347	0.572013	0.584661	0.53095	0.526373	0.631659	0.644307	0.604712	0.610168	0.508327	0.728406
GP137	0.568044	0.512035	0.538795	0.560156	0.555194	0.516776	0.64306	0.506435	0.531091	0.589368	0.517786	0.541582	0.646635	0.662057	0.545159	0.661588	0.514555	0.626742
GP138	0.576143	0.509407	0.534901	0.58161	0.55252	0.529455	0.635529	0.543875	0.520782	0.558131	0.503905	0.576325	0.619858	0.64274	0.526696	0.613958	0.526746	0.603141
GP139	0.519247	0.523991	0.514714	0.512725	0.504465	0.530064	0.506455	0.531383	0.534285	0.519525	0.501788	0.574763	0.547645	0.526192	0.511414	0.499298	0.56025	0.557277
GP140	0.572214	0.513328	0.543354	0.572329	0.564519	0.52114	0.647106	0.525592	0.541477	0.58473	0.510709	0.561741	0.638499	0.668636	0.554647	0.64122	0.502515	0.56183
GP141	0.523637	0.499411	0.519679	0.510872	0.54056	0.534998	0.552456	0.522756	0.523367	0.517876	0.508941	0.49494	0.514684	0.577245	0.59434	0.500225	0.513772	0.686649
GP142	0.576964	0.525214	0.537853	0.579048	0.54814	0.549634	0.646512	0.530769	0.529676	0.593841	0.524309	0.549512	0.629978	0.654876	0.500282	0.665437	0.533593	0.532953
GP143	0.50839	0.515791	0.535573	0.517931	0.545594	0.550011	0.547897	0.549132	0.546799	0.508761	0.555055	0.518865	0.580326	0.608073	0.63558	0.543815	0.533348	0.816921
GP144	0.572949	0.532541	0.530188	0.574228	0.540797	0.537552	0.624743	0.507944	0.543763	0.60125	0.560313	0.565301	0.613445	0.605326	0.529768	0.650852	0.496177	0.613701
GP145	0.593528	0.528221	0.556231	0.597318	0.550562	0.548047	0.691276	0.545167	0.532564	0.606471	0.51978	0.518142	0.63001	0.675016	0.526477	0.631097	0.517759	0.558611
GP146	0.544038	0.515444	0.545998	0.549274	0.530524	0.515796	0.624942	0.561871	0.576578	0.584385	0.524477	0.636561	0.640006	0.604413	0.537554	0.627311	0.518543	0.490037
GP147	0.577049	0.525446	0.555841	0.587474	0.563336	0.536134	0.648592	0.578635	0.55556	0.587926	0.512313	0.528932	0.618774	0.625367	0.532043	0.587694	0.533181	0.587035
GP148	0.551231	0.520364	0.567677	0.588912	0.574772	0.514024	0.642688	0.588137	0.598027	0.57967	0.501243	0.5254	0.608193	0.613833	0.609936	0.510645	0.533299	0.799957
GP149	0.500989	0.540318	0.503723	0.544237	0.607674	0.520413	0.604271	0.611984	0.606931	0.543836	0.587024	0.56571	0.506041	0.602649	0.68224	0.519497	0.584184	0.529197
GP150	0.577267	0.542105	0.587767	0.630323	0.615464	0.494933	0.653617	0.647049	0.577925	0.55931	0.506746	0.749941	0.5573	0.618711	0.616984	0.535763	0.519515	0.780757
GP151	0.542875	0.524784	0.544369	0.575318	0.562872	0.577009	0.587981	0.566074	0.593062	0.505245	0.54336	0.532768	0.545951	0.582699	0.542707	0.543063	0.544553	0.778196
GP152	0.552109	0.549899	0.566058	0.580859	0.568965	0.553469	0.694221	0.579529	0.545784	0.648096	0.681993	0.511641	0.683254	0.741237	0.567458	0.601811	0.526903	0.483926
GP153	0.521037	0.566873	0.563874	0.603596	0.552548	0.545792	0.733178	0.627838	0.6023	0.651049	0.532178	0.559042	0.626067	0.703116	0.665064	0.553709	0.570339	0.598037
GP154	0.513082	0.506179	0.530688	0.559675	0.504734	0.531716	0.624051	0.529683	0.51683	0.545507	0.515934	0.571219	0.569936	0.525017	0.521848	0.496055	0.522173	0.657554
GP155	0.515507	0.517045	0.541737	0.528291	0.553821	0.524867	0.535681	0.523252	0.572328	0.520872	0.507069	0.587921	0.548601	0.511086	0.59958	0.639064	0.504216	0.653607
GP156	0.574223	0.543463	0.553567	0.626286	0.571665	0.548241	0.641016	0.596288	0.570053	0.546682	0.508814	0.542828	0.591364	0.649474	0.575802	0.573568	0.531377	0.877989
GP157	0.555995	0.509443	0.552279	0.556801	0.576933	0.520027	0.619289	0.51552	0.530459	0.538684	0.527688	0.561312	0.649836	0.618377	0.631376	0.614665	0.526354	0.521035
GP158	0.523483	0.527902	0.520369	0.509844	0.507743	0.51559	0.514401	0.538771	0.540813	0.528834	0.519039	0.62863	0.501844	0.528135	0.523216	0.569706	0.542368	0.49856
GP159	0.578967	0.53939	0.54031	0.634723	0.571088	0.548934	0.602067	0.605488	0.570123	0.525054	0.532992	0.512322	0.548583	0.617573	0.543423	0.541103	0.53066	0.789329
GP160	0.548863	0.517202	0.567013	0.579029	0.584163	0.517788	0.619384	0.574412	0.573403	0.522995	0.494974	0.576005	0.661357	0.668426	0.664719	0.550746	0.494972	0.811976
GP161	0.609196	0.542046	0.547344	0.668415	0.616125	0.570679	0.683437	0.581874	0.57147	0.530797	0.509586	0.481718	0.557295	0.588673	0.499067	0.649004	0.565241	0.650303
GP162	0.560901	0.55416	0.580478	0.613965	0.545619	0.560371	0.662338	0.565661	0.554635	0.579678	0.578252	0.680994	0.642624	0.694442	0.616027	0.536793	0.523088	0.747921
GP163	0.577876	0.516928	0.542641	0.635461	0.681889	0.618134	0.743502	0.575009	0.541386	0.495677	0.583266	0.587657	0.697198	0.586684	0.712029	0.538872	0.567149	0.617096
GP164	0.523712	0.525534	0.52603	0.544982	0.533237	0.501852	0.516792	0.524882	0.534838	0.539686	0.513637	0.593736	0.501104	0.555321	0.525465	0.536817	0.521623	0.879089
GP165	0.52397	0.538313	0.510718	0.504777	0.513083	0.50787	0.519764	0.494751	0.519485	0.548575	0.566575	0.680844	0.548247	0.496314	0.518173	0.569571	0.545253	0.772967
GP166	0.705413	0.534887	0.537447	0.584599	0.544415	0.606552	0.587787	0.55214	0.551023	0.629648	0.516929	0.71493	0.508353	0.529803	0.879098	0.590193	0.605243	0.90128
GP167	0.550296	0.583961	0.575411	0.589466	0.550086	0.61006	0.578506	0.578335	0.587087	0.587286	0.611208	0.5699	0.536847	0.651552	0.546306	0.533963	0.644288	0.707779
GP168	0.522984	0.544189	0.543871	0.541801	0.540594	0.576253	0.514421	0.53993	0.537452	0.509866	0.594188	0.543684	0.508234	0.549648	0.522849	0.579108	0.610086	0.872422
GP169	0.546709	0.503609	0.523604	0.537656	0.573511	0.529785	0.523694	0.540318	0.538927	0.513331	0.503634	0.568379	0.615082	0.585151	0.600459	0.563297	0.546925	0.759983
GP170	0.512713	0.559822	0.573277	0.573107	0.574363	0.561227	0.526136	0.539056	0.667685	0.50907	0.786843	0.562205	0.549306	0.620904	0.672261	0.537136	0.578642	0.603458
GP171	0.577488	0.637665	0.625932	0.523167	0.534273	0.564186	0.533811	0.661815	0.86525	0.665728	0.605878	0.788179	0.557267	0.668022	0.501228	0.598287	0.557769	0.77388
GP172	0.570778	0.515185	0.501936	0.547013	0.622411	0.545721	0.596501	0.536976	0.511784	0.530537	0.519778	0.519192	0.633143	0.659482	0.541782	0.649238	0.576888	0.527044
GP173	0.543318	0.513417	0.522603	0.554107	0.628539	0.539094	0.51655	0.503659	0.561331	0.554877	0.536173	0.742626	0.617815	0.571025	0.552702	0.696739	0.570689	0.74223
GP174	0.584898	0.524297	0.496738	0.499575	0.511831	0.541151	0.627416	0.591274	0.534563	0.557018	0.614111	0.556929	0.511266	0.510982	0.516959	0.538197	0.496129	0.54186
GP175	0.520248	0.520931	0.508912	0.507079	0.51432	0.510048	0.511954	0.522484	0.53656	0.516796	0.509182	0.612832	0.511371	0.502416	0.510492	0.513781	0.520827	0.490958
GP176	0.532145	0.56554	0.607897	0.53782	0.596997	0.518901	0.534923	0.73051	0.679653	0.550334	0.593481	0.627568	0.677783	0.515713	0.62712	0.731131	0.565028	0.779222
GP177	0.49975	0.574572	0.547234	0.508104	0.553368	0.596831	0.564833	0.552254	0.547785	0.661316	0.654604	0.911189	0.611717	0.545045	0.525076	0.617038	0.631889	0.758062
GP178	0.568036	0.524293	0.509848	0.557422	0.506734	0.564019	0.608406	0.521533	0.504431	0.58271	0.531032	0.596065	0.63374	0.614894	0.58294	0.652144	0.558573	0.709985
GP179	0.518397	0.528961	0.510524	0.518915	0.505405	0.516429	0.507658	0.51127	0.531213	0.53762	0.516694	0.539061	0.529826	0.550046	0.512344	0.584105	0.538162	0.488585
GP180	0.50924	0.520959	0.531042	0.49819	0.522142	0.527558	0.572929	0.598453	0.518523	0.507762	0.54288	0.504269	0.625983	0.52693	0.513395	0.717173	0.526665	0.551431
GP181	0.584727	0.506116	0.531632	0.57555	0.548667	0.523271	0.655656	0.533421	0.504767	0.594389	0.500084	0.575241	0.681548	0.642135	0.534764	0.756724	0.523152	0.578811
GP182	0.569374	0.508888	0.500538	0.538695	0.535015	0.530442	0.598133	0.566235	0.569866	0.528333	0.51776	0.723259	0.623398	0.513398	0.507423	0.635013	0.544361	0.757277
GP183	0.547736	0.514731	0.550949	0.572839	0.508859	0.58331	0.58793	0.506165	0.513	0.575356	0.491957	0.569332	0.676551	0.533456	0.520185	0.718041	0.579411	0.635919
GP184	0.577006	0.534584	0.562436	0.578526	0.534659	0.57347	0.657298	0.575585	0.555874	0.603094	0.565899	0.594932	0.661413	0.600261	0.537347	0.638376	0.572455	0.593804
GP185	0.565812	0.503585	0.50418	0.54685	0.512291	0.564027	0.57424	0.551176	0.602087	0.567586	0.531748	0.562535	0.597633	0.56309	0.515532	0.687619	0.506968	0.520942
GP186	0.572529	0.498652	0.521337	0.544646	0.567487	0.525067	0.598843	0.530749	0.536494	0.564476	0.555946	0.512903	0.641642	0.663115	0.573934	0.597182	0.508515	0.600469
GP187	0.543043	0.519742	0.504394	0.516874	0.569075	0.555701	0.501432	0.498934	0.49856	0.496008	0.517312	0.535231	0.531013	0.573842	0.595673	0.544445	0.565627	0.758134
GP188	0.573817	0.522414	0.561127	0.60865	0.602407	0.503689	0.604771	0.581621	0.541686	0.534055	0.531935	0.611446	0.579531	0.612804	0.649795	0.564106	0.514788	0.842412
GP189	0.572894	0.509479	0.565397	0.583619	0.599334	0.505683	0.618569	0.550295	0.543448	0.56437	0.512169	0.564781	0.640077	0.644615	0.638312	0.520781	0.508751	0.872082
GP190	0.500234	0.517834	0.49784	0.502848	0.506951	0.500049	0.512587	0.513533	0.528822	0.534337	0.53116	0.525032	0.510878	0.502075	0.521963	0.555294	0.519701	0.572111
GP191	0.526995	0.559966	0.541661	0.561888	0.502606	0.561712	0.57608	0.520845	0.558598	0.582738	0.557359	0.646052	0.551939	0.598838	0.555298	0.59647	0.597745	0.540767
GP192	0.516002	0.556108	0.609204	0.519258	0.516659	0.557813	0.533368	0.515286	0.613904	0.590473	0.619546	0.638757	0.53737	0.679587	0.656775	0.622919	0.558577	0.565159
GP193	0.508166	0.535815	0.531718	0.537908	0.53142	0.520518	0.519695	0.561003	0.540465	0.545025	0.548968	0.614435	0.542729	0.601533	0.5587	0.50296	0.533004	0.540483
GP194	0.545024	0.527637	0.576792	0.572911	0.562574	0.55616	0.658351	0.565664	0.550353	0.577064	0.561696	0.559203	0.672479	0.675551	0.639872	0.608625	0.561888	0.433635
GP195	0.51164	0.529002	0.524766	0.50436	0.517753	0.503872	0.516935	0.500405	0.571551	0.526401	0.502307	0.560864	0.5024	0.506122	0.537398	0.500534	0.508147	0.541563
GP196	0.553091	0.54022	0.559819	0.505158	0.615888	0.539365	0.504892	0.535912	0.596521	0.541644	0.552484	0.583252	0.51514	0.488888	0.680847	0.550195	0.497402	0.554241
GP197	0.590497	0.505144	0.495843	0.595601	0.552544	0.524462	0.648667	0.567094	0.494471	0.596335	0.555678	0.769887	0.583544	0.617371	0.542882	0.661933	0.544032	0.66303
GP198	0.522315	0.520526	0.538855	0.52464	0.527715	0.550625	0.580698	0.531817	0.530858	0.556015	0.541006	0.556181	0.613568	0.517987	0.520945	0.557831	0.55378	0.72729
GP199	0.520781	0.533322	0.567001	0.554035	0.527482	0.567023	0.642186	0.59589	0.580747	0.573057	0.504546	0.535201	0.58927	0.528808	0.517692	0.5497	0.572662	0.696454
GP200	0.513177	0.531495	0.513446	0.496224	0.511827	0.525539	0.505191	0.528219	0.530834	0.543701	0.530601	0.565277	0.506699	0.518617	0.497349	0.533698	0.548035	0.750406
